# Single-cell analyses reveal a simple multi-gene transcriptomic signature with predictive power in prognosis and therapy effectiveness in triple-negative breast cancer

**DOI:** 10.64898/2026.08.12.744411

**Authors:** Guillaume Davidson, Véronique Debien, Tom Sexton

## Abstract

Triple-negative breast cancer (TNBC) is an aggressive, heterogeneous form of breast cancer with limited specific therapy options, prevalent metastasis and frequent relapse. Re-analysis of single-cell RNA-sequencing data characterizes the diverse cell subtypes within the tumor and microenvironment of TNBC, supporting a luminal progenitor origin for the cancer and providing clues as to the factors involved in progression of the disease. The relative burdens of these subtypes can be deconvolved from bulk RNA-sequencing data, readily identifying the stem-like, mesenchymal and stromal cell subtypes significantly associated with poor survival and enrichment in metastasis. Importantly, these can be simplified to ten-gene signatures with comparable predictive power, notably in response to different therapeutic strategies, which are linked to relative burdens of different subtypes of stromal fibroblasts. The expression level of these signatures could provide a cheap means for selecting therapy strategies in personalized medicine.
