## Supplemental Table 3 for "Single-cell analyses reveal a simple multi-gene transcriptomic signature with predictive power in prognosis and therapy effectiveness in triple-negative breast cancer"

### Sheet: Table S3
Gene name	avg_log2FC	pct.1	pct.2	p_val	p_val_adj
HSPA6	8.7165	0.264	0.009	1.54514e-204	3.89978e-200
PLCG2	8.03481	0.718	0.176	2.08211e-241	5.25503e-237
ARC	7.8591	0.256	0.007	7.15955e-208	1.807e-203
HSPA1B	6.08652	0.69	0.297	9.229e-147	2.32931e-142
HSPA1A	5.91049	0.811	0.592	9.11936e-138	2.30164e-133
AL355075.4	5.00657	0.254	0.053	5.67766e-70	1.43298e-65
DNAJB1	4.82933	0.594	0.353	2.41238e-73	6.0886e-69
EGR1	4.32945	0.428	0.18	1.08412e-61	2.7362e-57
ID4	4.32268	0.25	0.069	3.45304e-51	8.71513e-47
MAFB	4.08284	0.298	0.141	3.55463e-30	8.97154e-26
JUN	3.9788	0.602	0.628	1.4226e-22	3.59051e-18
GOLGA8A	3.87568	0.203	0.058	4.97192e-38	1.25486e-33
HEXIM1	3.75126	0.266	0.127	1.53044e-25	3.86268e-21
PIK3C2G	3.66605	0.227	0.078	9.19098e-34	2.31971e-29
FOS	3.5663	0.422	0.304	1.32251e-22	3.33789e-18
CRYAB	3.5003	0.623	0.631	1.00047e-33	2.52507e-29
RHOB	3.44747	0.394	0.16	4.58393e-54	1.15694e-49
UBB	3.44428	0.675	0.849	1.28966e-13	3.25498e-09
IQCG	3.41666	0.359	0.303	3.93224e-11	9.92459e-07
NTRK2	3.30955	0.321	0.144	2.62059e-36	6.61411e-32
HSPB1	3.17832	0.387	0.252	1.30448e-20	3.29236e-16
CRACR2B	3.1229	0.207	0.078	2.73046e-26	6.89142e-22
ELF5	3.09269	0.321	0.166	7.5603e-29	1.90814e-24
BAG3	2.9887	0.266	0.167	2.77608e-14	7.00655e-10
GADD45B	2.73607	0.469	0.296	9.25982e-36	2.33709e-31
ARL4A	2.35359	0.262	0.19	2.96384e-09	7.48043e-05
HSPH1	2.25414	0.497	0.505	2.95884e-12	7.46781e-08
PEG10	2.23732	0.225	0.142	2.06983e-10	5.22403e-06
CRABP1	2.18557	0.29	0.172	3.34092e-17	8.43214e-13
DNAJC4	2.08144	0.264	0.178	1.57391e-11	3.97239e-07
SNHG19	2.04968	0.387	0.284	1.93649e-17	4.88752e-13
ATF3	2.03592	0.292	0.227	3.03657e-08	0.0007664
CYR61	2.00114	0.422	0.271	5.90417e-24	1.49015e-19
HSP90AA1	1.94527	0.945	0.987	1.43578e-61	3.62377e-57
ITGA6	1.89677	0.4	0.312	2.33972e-15	5.90521e-11
GABPB1-AS1	1.75669	0.481	0.446	1.20527e-14	3.04197e-10
MYC	1.6275	0.408	0.354	1.22674e-09	3.09617e-05
SNHG7	1.52866	0.371	0.333	1.69719e-08	0.000428355
MAT2A	1.45342	0.385	0.366	1.47265e-06	0.0371683
XIST	1.37663	0.759	0.872	1.16884e-10	2.95003e-06
CLU	1.36929	0.663	0.654	3.10925e-24	7.84743e-20
HSPD1	1.31104	0.726	0.923	4.90434e-14	1.23781e-09
TAF1D	1.2024	0.56	0.607	5.25395e-11	1.32604e-06
HSP90AB1	1.19256	0.929	0.985	5.7852e-37	1.46013e-32
