## Supplemental Table 4 for "Single-cell analyses reveal a simple multi-gene transcriptomic signature with predictive power in prognosis and therapy effectiveness in triple-negative breast cancer"

### Sheet: Table S4
Gene name	avg_log2FC	pct.1	pct.2	p_val	p_val_adj
KANK4	12.2703	0.528	0	0	0
LINC01139	11.1174	0.448	0	0	0
AC110015.1	10.6937	0.292	0	0	0
MT1H	10.4276	0.579	0.001	0	0
COLCA1	10.4264	0.438	0	0	0
SIX3	10.3297	0.618	0.001	0	0
CMTM5	9.69523	0.366	0	0	0
SHC4	9.56738	0.304	0	0	0
LINC01833	9.10016	0.274	0	0	0
WISP3	8.96517	0.25	0	3.1339e-291	7.90966e-287
TNNI3	8.20554	0.234	0.001	6.97591e-269	1.76065e-264
LINC00842	8.15877	0.384	0.002	0	0
FOXD3-AS1	7.9762	0.237	0.001	2.46936e-273	6.23241e-269
DLX5	7.88747	0.329	0	0	0
SEPT4	7.75639	0.452	0.004	0	0
EN1	7.60901	0.398	0.002	0	0
LINC01956	7.58992	0.256	0.001	1.11811e-297	2.822e-293
TNNT1	7.57974	0.424	0.002	0	0
VCAN	7.38431	0.226	0.001	1.74962e-257	4.41587e-253
EFCAB10	7.33973	0.208	0.001	2.77772e-235	7.01069e-231
MSLN	7.2734	0.264	0.002	1.73408e-304	4.37663e-300
RAMP2	7.06167	0.58	0.009	0	0
OSR2	6.95761	0.248	0.002	1.4454e-283	3.64805e-279
FRZB	6.90556	0.324	0.003	0	0
SLC16A8	6.82886	0.236	0.002	6.22393e-266	1.57086e-261
AQP1	6.74787	0.263	0.003	1.58727e-299	4.00612e-295
CRTAC1	6.74343	0.31	0.005	0	0
SOX8	6.70241	0.229	0.002	1.22775e-257	3.09871e-253
GFRA3	6.57656	0.21	0.003	3.66681e-232	9.25465e-228
HRCT1	6.57224	0.291	0.005	0	0
RAPSN	6.49096	0.207	0.003	3.23365e-228	8.1614e-224
NR4A1	6.45543	0.74	0.019	0	0
SCRG1	6.17219	0.685	0.029	0	0
CTHRC1	6.13553	0.451	0.005	0	0
CDKN2C	6.06747	0.225	0.005	7.01048e-244	1.76938e-239
PCSK1N	5.99489	0.639	0.023	0	0
DLL3	5.87109	0.359	0.008	0	0
DYNC1I1	5.71023	0.223	0.004	8.01188e-244	2.02212e-239
RASA4	5.66239	0.278	0.008	5.97364e-305	1.50769e-300
TTYH1	5.55461	0.788	0.052	0	0
UCP2	5.46912	0.211	0.004	1.91944e-227	4.84447e-223
CHRM3	5.41116	0.242	0.007	3.29472e-261	8.31553e-257
CAPS	5.396	0.33	0.014	0	0
GHRL	5.39486	0.208	0.006	2.15245e-220	5.43256e-216
RASSF10	5.35148	0.293	0.008	0	0
VAX2	5.3298	0.228	0.007	2.68208e-240	6.76931e-236
PITX1	5.26116	0.444	0.008	0	0
SMKR1	5.25157	0.326	0.01	0	0
MELTF-AS1	5.09832	0.29	0.01	0	0
VGF	5.0845	0.243	0.007	1.23115e-260	3.10729e-256
EGR2	5.03633	0.378	0.013	0	0
RHOBTB3	5.03227	0.558	0.028	0	0
ALKAL2	4.80411	0.373	0.032	0	0
KLHL35	4.7873	0.21	0.007	8.25717e-220	2.08403e-215
HES1	4.7395	0.8	0.103	0	0
FGFR2	4.69377	0.371	0.018	0	0
SNX22	4.69116	0.222	0.01	3.37983e-225	8.53036e-221
NR4A2	4.67613	0.413	0.027	0	0
JAG1	4.65843	0.308	0.013	0	0
AC009041.2	4.6454	0.244	0.01	4.96716e-252	1.25366e-247
AC097534.2	4.57353	0.234	0.012	8.08745e-236	2.04119e-231
PKP1	4.52616	0.224	0.006	1.08057e-237	2.72725e-233
BASP1	4.50184	0.443	0.02	0	0
S100B	4.49971	0.321	0.024	0	0
VTCN1	4.47647	0.243	0.01	4.78316e-252	1.20722e-247
FBXO17	4.4717	0.207	0.008	1.9285e-212	4.86733e-208
RNF152	4.47083	0.37	0.025	0	0
SOD3	4.45512	0.277	0.015	1.12867e-281	2.84864e-277
CDKN2A	4.4239	0.262	0.016	7.05187e-258	1.77982e-253
ATP6V0E2	4.38874	0.304	0.018	0	0
FABP7	4.37468	0.756	0.093	0	0
LINC00685	4.33803	0.485	0.034	0	0
TET1	4.31287	0.311	0.02	0	0
CASC15	4.21147	0.258	0.014	1.27487e-258	3.21765e-254
MDK	4.17802	0.876	0.217	0	0
NPB	4.16518	0.34	0.023	0	0
NUPR2	4.16456	0.318	0.026	0	0
CFD	4.15151	0.223	0.022	2.84715e-196	7.18592e-192
EFNA3	4.12599	0.43	0.035	0	0
EFHD1	4.09534	0.494	0.05	0	0
DSC3	4.08984	0.222	0.013	1.61948e-216	4.08739e-212
TIMP2	4.08289	0.22	0.012	4.2724e-216	1.07831e-211
AP002360.1	4.04125	0.259	0.018	5.18931e-249	1.30973e-244
LINC01006	4.02427	0.383	0.028	0	0
TCEA3	4.02258	0.228	0.018	2.18793e-211	5.52212e-207
CRABP2	3.99746	0.578	0.076	0	0
PCAT6	3.9859	0.202	0.014	1.86011e-188	4.69474e-184
HIST1H2AE	3.97769	0.408	0.049	0	0
CST3	3.9733	0.819	0.435	0	0
KRT14	3.97287	0.395	0.075	3.07536e-302	7.7619e-298
MAFG-DT	3.94336	0.275	0.021	7.67429e-262	1.93691e-257
HIST3H2A	3.93858	0.646	0.092	0	0
KLK11	3.84321	0.562	0.074	0	0
MT1G	3.82801	0.742	0.143	0	0
MYLIP	3.82012	0.4	0.035	0	0
PIGZ	3.81487	0.396	0.039	0	0
HS3ST1	3.78667	0.203	0.019	1.60552e-176	4.05218e-172
AP002387.2	3.78505	0.469	0.048	0	0
CD99	3.74748	0.606	0.073	0	0
LAMB1	3.72445	0.215	0.023	6.44548e-183	1.62677e-178
SLC35F3	3.69173	0.231	0.013	1.87837e-226	4.74081e-222
CTSF	3.6862	0.513	0.069	0	0
HIST1H4H	3.6655	0.201	0.023	3.85538e-165	9.73059e-161
SVBP	3.66033	0.544	0.066	0	0
SCPEP1	3.60549	0.445	0.039	0	0
BCAS4	3.59789	0.266	0.022	3.47455e-246	8.76941e-242
C6orf48	3.52751	0.857	0.249	0	0
PDLIM3	3.51138	0.375	0.036	0	0
HES6	3.50903	0.214	0.024	1.49441e-177	3.77175e-173
SYCP2	3.48385	0.283	0.025	2.4106e-260	6.08411e-256
MYEOV	3.46503	0.607	0.11	0	0
AL118516.1	3.43332	0.228	0.03	4.55566e-181	1.1498e-176
ROPN1B	3.38088	0.449	0.065	0	0
ACSS1	3.36684	0.215	0.022	2.05642e-183	5.19021e-179
RERG	3.3575	0.207	0.019	1.11554e-180	2.8155e-176
EPHB3	3.35059	0.445	0.058	0	0
DNAL4	3.32048	0.306	0.039	6.2703e-259	1.58256e-254
CCDC34	3.3086	0.303	0.037	1.94635e-257	4.91238e-253
FAM229B	3.30307	0.286	0.034	1.11343e-244	2.8102e-240
FMC1	3.29176	0.378	0.042	0	0
EGR1	3.28901	0.764	0.18	0	0
CKB	3.26354	0.613	0.109	0	0
SOX6	3.23806	0.35	0.046	1.8336e-302	4.62782e-298
OBP2B	3.23356	0.598	0.179	0	0
PPP1R1B	3.2303	0.621	0.142	0	0
LINC02482	3.21983	0.25	0.029	3.86313e-210	9.75016e-206
CADM1	3.21646	0.357	0.045	0	0
FAM227A	3.20029	0.201	0.024	3.01641e-162	7.61311e-158
KRT15	3.19111	0.819	0.475	0	0
STMN1	3.17177	0.869	0.268	0	0
FRMD4A	3.14787	0.57	0.116	0	0
PODXL2	3.14025	0.458	0.075	0	0
PPP2R3B	3.13308	0.225	0.03	3.22237e-177	8.13294e-173
AVPI1	3.11312	0.241	0.038	7.9656e-180	2.01044e-175
ROPN1	3.11018	0.252	0.033	4.74202e-203	1.19684e-198
TCTN1	3.10443	0.215	0.027	1.59574e-171	4.02749e-167
MARCKSL1	3.09726	0.943	0.569	0	0
FAM92A	3.09513	0.249	0.035	2.21892e-194	5.60034e-190
ST3GAL4	3.08538	0.494	0.097	0	0
TGFBR3	3.08451	0.357	0.054	4.4933e-292	1.13406e-287
TMEM98	3.06568	0.418	0.063	0	0
RNASE1	3.0629	0.221	0.035	1.14031e-160	2.87802e-156
TP53I13	3.06189	0.536	0.097	0	0
SSBP3	3.05653	0.25	0.036	1.09542e-193	2.76472e-189
TCTEX1D2	3.04196	0.309	0.049	2.40583e-238	6.07208e-234
LDLRAD4	2.9814	0.207	0.031	3.18312e-153	8.03387e-149
NNT-AS1	2.92854	0.316	0.045	1.3168e-255	3.32348e-251
THRA	2.90499	0.223	0.03	5.42261e-173	1.36861e-168
MORN2	2.89888	0.363	0.062	1.00185e-281	2.52857e-277
AC025164.1	2.88421	0.219	0.035	1.05974e-158	2.67467e-154
KCTD1	2.86065	0.232	0.038	5.48224e-168	1.38366e-163
PRSS21	2.82802	0.46	0.092	0	0
RPL39L	2.82166	0.469	0.095	0	0
ID4	2.8206	0.356	0.069	2.94498e-260	7.43285e-256
MOSPD3	2.81393	0.312	0.054	3.30916e-230	8.35199e-226
HILPDA	2.7891	0.32	0.057	2.52344e-235	6.3689e-231
SNHG25	2.75841	0.367	0.046	0	0
IFT22	2.74998	0.381	0.077	6.36849e-275	1.60734e-270
DUSP2	2.73748	0.211	0.024	1.27959e-172	3.22955e-168
ACTR3B	2.73086	0.635	0.186	0	0
CALML5	2.70658	0.496	0.136	2.37743e-302	6.0004e-298
SNHG21	2.70515	0.278	0.038	1.16408e-218	2.93803e-214
IMPA2	2.68486	0.475	0.108	0	0
CSRP2	2.68414	0.226	0.057	2.64367e-126	6.67235e-122
RPL23A	2.68379	0.968	0.986	0	0
TMEM99	2.67961	0.305	0.055	4.47295e-219	1.12893e-214
KIF9	2.67081	0.334	0.063	1.15543e-238	2.91619e-234
PRKAG2-AS1	2.65372	0.277	0.048	6.79611e-199	1.71527e-194
TSC22D4	2.6348	0.574	0.136	0	0
CDK19	2.63329	0.308	0.058	2.96012e-216	7.47106e-212
RNASET2	2.62548	0.469	0.127	0	0
COL27A1	2.61875	0.433	0.084	0	0
ORAI2	2.60002	0.285	0.048	1.45996e-207	3.68479e-203
STAC2	2.5941	0.21	0.04	1.01043e-135	2.55022e-131
NUDT14	2.59396	0.404	0.088	9.13154e-284	2.30471e-279
AL355338.1	2.57862	0.261	0.049	4.20684e-177	1.06176e-172
CREB3L4	2.52796	0.202	0.044	1.56611e-121	3.95271e-117
IFT27	2.52761	0.286	0.054	2.44025e-196	6.15895e-192
EFS	2.52479	0.208	0.036	8.34831e-142	2.10703e-137
ZBTB20	2.51858	0.59	0.164	0	0
CCND1	2.51216	0.788	0.35	0	0
CENPV	2.49989	0.483	0.112	0	0
AQP5	2.49805	0.528	0.164	0	0
AMZ2	2.4892	0.332	0.072	3.12653e-217	7.89105e-213
GGH	2.48184	0.461	0.113	0	0
TMEM254	2.48038	0.22	0.041	4.88596e-147	1.23317e-142
DPCD	2.46729	0.341	0.071	1.0464e-231	2.64101e-227
SNRPN	2.46595	0.318	0.064	3.3891e-213	8.55376e-209
TP53TG1	2.46234	0.243	0.052	4.22416e-151	1.06613e-146
SNHG7	2.46193	0.784	0.333	0	0
HMGB2	2.45859	0.605	0.158	0	0
APOO	2.45533	0.36	0.076	5.57137e-246	1.40616e-241
HIST1H2AC	2.44332	0.611	0.243	0	0
PBX1	2.43888	0.489	0.126	0	0
CTSH	2.4209	0.245	0.056	3.63415e-146	9.17223e-142
AAMDC	2.41755	0.455	0.116	9.40081e-304	2.37267e-299
TPM2	2.40825	0.467	0.113	0	0
ROCR	2.40428	0.619	0.205	0	0
GNG7	2.39622	0.214	0.046	5.52632e-130	1.39479e-125
C20orf27	2.39178	0.477	0.118	0	0
S100A4	2.3584	0.539	0.151	0	0
BAMBI	2.35456	0.491	0.139	0	0
ID2	2.34677	0.453	0.14	2.87286e-263	7.25082e-259
AL445524.1	2.33956	0.204	0.047	5.13825e-116	1.29684e-111
POLR2J	2.33575	0.81	0.387	0	0
AC007114.2	2.32233	0.247	0.055	3.40556e-150	8.59529e-146
NIPAL3	2.32222	0.58	0.193	0	0
AC008771.1	2.30571	0.208	0.043	1.99124e-128	5.0257e-124
SGK3	2.30477	0.222	0.052	1.51373e-128	3.82051e-124
MT-ND2	2.30329	0.98	0.995	0	0
C12orf49	2.29658	0.484	0.135	0	0
ELF5	2.28102	0.566	0.166	0	0
TMEM54	2.27455	0.676	0.278	0	0
FOXC1	2.26417	0.547	0.154	0	0
CD83	2.2633	0.221	0.048	8.13051e-131	2.05206e-126
BCL11A	2.24911	0.493	0.14	0	0
USP1	2.22863	0.483	0.166	3.58709e-260	9.05345e-256
NFIA	2.22635	0.478	0.148	7.31483e-280	1.84619e-275
MIA	2.21898	0.369	0.102	4.16823e-207	1.05202e-202
HIST2H2BE	2.2092	0.279	0.069	8.20978e-158	2.07207e-153
TOB2	2.19618	0.433	0.118	3.9159e-264	9.88334e-260
CCDC85B	2.1831	0.616	0.214	0	0
DDIT3	2.18159	0.246	0.052	1.74894e-151	4.41415e-147
LINC02001	2.16675	0.371	0.091	2.64288e-227	6.67036e-223
IGFBP7	2.16467	0.305	0.095	7.66617e-146	1.93486e-141
SNORC	2.16411	0.825	0.543	0	0
PLEKHO1	2.15575	0.201	0.036	2.22066e-131	5.60472e-127
RPS10	2.15494	0.946	0.782	0	0
MLF1	2.14995	0.362	0.094	3.32122e-211	8.38243e-207
DGCR6L	2.14717	0.329	0.089	3.08687e-180	7.79095e-176
POLR2F	2.14657	0.843	0.473	0	0
EIF2D	2.13785	0.335	0.089	2.75419e-190	6.95131e-186
TGFA	2.11727	0.365	0.092	2.72423e-218	6.87569e-214
C3orf14	2.11587	0.387	0.107	4.62734e-221	1.1679e-216
FAM200B	2.11355	0.55	0.181	0	0
PCGF2	2.10448	0.22	0.047	4.66095e-133	1.17638e-128
BCAM	2.10224	0.202	0.051	1.56628e-106	3.95313e-102
S100P	2.10103	0.53	0.173	4.40498e-301	1.11177e-296
EMP2	2.09765	0.265	0.117	2.2689e-82	5.72646e-78
MEX3A	2.0852	0.463	0.138	1.45966e-270	3.68402e-266
GSTO2	2.08445	0.312	0.083	1.39964e-173	3.53254e-169
FAM53C	2.07079	0.425	0.13	5.86186e-236	1.47947e-231
EIF3H	2.06599	0.919	0.749	0	0
AC006333.2	2.0647	0.245	0.064	4.83187e-129	1.21952e-124
ZFP36	2.05895	0.605	0.227	0	0
RPS17	2.05816	0.935	0.936	0	0
AL445686.2	2.05283	0.252	0.065	4.28891e-135	1.08248e-130
SMYD3	2.04628	0.219	0.066	1.36046e-99	3.43366e-95
MINCR	2.04579	0.206	0.054	2.71096e-106	6.84219e-102
SMCO4	2.04578	0.319	0.089	7.80856e-170	1.9708e-165
EFNA4	2.04227	0.378	0.123	1.80239e-188	4.54906e-184
GSTA4	2.03983	0.214	0.062	7.50789e-103	1.89492e-98
AL135925.1	2.03746	0.208	0.053	9.90304e-109	2.49943e-104
MOK	2.0343	0.352	0.097	6.28276e-196	1.58571e-191
LTBP4	2.02254	0.293	0.083	1.81837e-150	4.58939e-146
RNF139	2.01313	0.401	0.115	1.11722e-222	2.81974e-218
DHRS4-AS1	1.99304	0.262	0.078	8.61401e-126	2.17409e-121
RPS20	1.99253	0.978	0.986	0	0
MED30	1.99195	0.509	0.15	1.18843e-306	2.99948e-302
ARHGEF9	1.99086	0.362	0.114	7.67791e-183	1.93783e-178
PIGX	1.98707	0.274	0.078	1.99087e-137	5.02476e-133
MCM7	1.98677	0.351	0.113	8.01856e-167	2.0238e-162
BCL7C	1.98384	0.561	0.222	3.12815e-297	7.89515e-293
PTPRF	1.977	0.74	0.325	0	0
CITED4	1.95878	0.507	0.206	1.12316e-236	2.83474e-232
INTU	1.95568	0.212	0.054	1.97964e-111	4.99642e-107
PABPC1	1.95485	0.954	0.922	0	0
ZC3H6	1.95166	0.25	0.065	4.04379e-133	1.02061e-128
DGAT2	1.95074	0.249	0.073	3.1047e-118	7.83596e-114
SERTAD4	1.94671	0.208	0.053	6.82393e-109	1.72229e-104
HIST1H4C	1.93671	0.686	0.341	0	0
PART1	1.92913	0.235	0.075	2.6181e-104	6.60783e-100
FOS	1.92766	0.677	0.304	0	0
PKIG	1.92233	0.335	0.106	5.59172e-162	1.41129e-157
C4orf3	1.91228	0.7	0.295	0	0
CCDC28A	1.90671	0.208	0.06	4.04382e-98	1.02062e-93
SDHAF3	1.90629	0.343	0.107	1.90463e-168	4.80709e-164
AFMID	1.90559	0.262	0.082	9.01743e-120	2.27591e-115
FAM104B	1.90532	0.214	0.067	1.01974e-93	2.57371e-89
ASPSCR1	1.8962	0.364	0.118	7.75155e-176	1.95641e-171
DNAJC4	1.88992	0.477	0.178	2.64622e-231	6.6788e-227
CRACR2B	1.88407	0.255	0.078	4.2834e-117	1.08109e-112
ZNF428	1.8808	0.468	0.175	6.25239e-220	1.57804e-215
ADIRF	1.87663	0.623	0.212	0	0
BTG2	1.87392	0.251	0.096	1.79542e-89	4.53146e-85
ILF3-DT	1.856	0.41	0.147	3.02212e-187	7.62753e-183
C22orf39	1.85045	0.335	0.12	8.01012e-139	2.02168e-134
ZNF667-AS1	1.84931	0.334	0.093	7.39795e-176	1.86717e-171
PNPLA4	1.83747	0.292	0.098	2.30629e-125	5.82085e-121
SH3BGRL	1.83722	0.413	0.153	2.90022e-178	7.31988e-174
C18orf21	1.83344	0.291	0.092	3.74616e-134	9.45493e-130
BMI1	1.83309	0.333	0.1	9.34467e-167	2.3585e-162
DCXR	1.83065	0.588	0.252	9.75929e-288	2.46315e-283
TCEA2	1.81691	0.363	0.13	1.99951e-156	5.04657e-152
HMGB3	1.81467	0.285	0.096	9.21373e-122	2.32545e-117
TFAP2A	1.81418	0.66	0.33	0	0
ARPC1A	1.81398	0.79	0.473	0	0
TAF6	1.80505	0.264	0.085	2.72824e-115	6.8858e-111
TMEM14B	1.80024	0.744	0.367	0	0
RPL27	1.79778	0.972	0.985	0	0
AC027644.3	1.78614	0.256	0.094	4.11086e-96	1.03754e-91
AUTS2	1.77946	0.439	0.161	2.01963e-201	5.09734e-197
TRIM29	1.77529	0.214	0.064	1.04411e-97	2.63522e-93
AKAP1	1.77032	0.522	0.211	4.74275e-245	1.19702e-240
IMMP2L	1.76673	0.276	0.085	5.63914e-127	1.42326e-122
CHD6	1.74311	0.469	0.178	5.25139e-213	1.3254e-208
NDUFAF6	1.74014	0.3	0.109	1.25848e-118	3.17629e-114
SOX4	1.73678	0.926	0.7	0	0
SYNGR1	1.73501	0.469	0.199	4.80456e-190	1.21262e-185
TSEN34	1.7327	0.433	0.245	1.76808e-95	4.46245e-91
HMGN2	1.7248	0.813	0.482	0	0
VIM	1.72151	0.915	0.607	0	0
LAMTOR4	1.71809	0.798	0.481	0	0
WDFY2	1.71652	0.246	0.089	4.18202e-94	1.0555e-89
PPIL3	1.71502	0.301	0.086	1.45819e-152	3.68031e-148
RPS3	1.71325	0.994	0.997	0	0
FGFR1	1.7114	0.349	0.112	2.55969e-165	6.4604e-161
LAGE3	1.70578	0.453	0.22	2.85476e-143	7.20512e-139
TPGS2	1.70548	0.487	0.201	1.33256e-205	3.36326e-201
KRT19	1.69899	0.942	0.908	0	0
THYN1	1.69898	0.264	0.097	4.8628e-101	1.22732e-96
AC097376.2	1.69304	0.285	0.098	2.7217e-116	6.8693e-112
VSIG10	1.68834	0.204	0.068	1.78538e-83	4.50612e-79
NDUFB9	1.68479	0.887	0.647	0	0
ODC1	1.68396	0.632	0.261	0	0
FOSB	1.68314	0.52	0.232	8.54861e-221	2.15758e-216
CKS2	1.67857	0.336	0.129	5.18506e-126	1.30866e-121
RPLP0	1.67837	0.988	0.996	0	0
CCDC14	1.67548	0.423	0.155	7.27031e-183	1.83495e-178
ENDOV	1.67451	0.308	0.108	1.1768e-126	2.97012e-122
NT5C3B	1.66691	0.624	0.282	1.86849e-303	4.71588e-299
THUMPD3-AS1	1.66662	0.691	0.402	6.48251e-306	1.63612e-301
EBAG9	1.64892	0.301	0.11	3.12109e-117	7.87732e-113
NEIL2	1.6487	0.241	0.082	7.75793e-97	1.95802e-92
CREB3L2	1.64815	0.418	0.151	4.41489e-187	1.11427e-182
EIF3L	1.64728	0.903	0.827	0	0
ARSD	1.64074	0.272	0.099	7.51281e-104	1.89616e-99
BOLA1	1.63869	0.244	0.089	2.69154e-91	6.79318e-87
EFHC1	1.63849	0.215	0.073	3.49083e-85	8.81051e-81
AP4M1	1.63566	0.291	0.101	1.63249e-118	4.12024e-114
NDUFA7	1.6352	0.282	0.077	1.12462e-141	2.83843e-137
ORMDL3	1.63327	0.228	0.08	3.33648e-88	8.42094e-84
MLLT10	1.63008	0.322	0.114	9.64492e-132	2.43428e-127
C12orf76	1.62102	0.272	0.097	6.18764e-106	1.5617e-101
FAM120B	1.61046	0.204	0.069	8.07023e-80	2.03685e-75
HMGN3	1.60882	0.659	0.334	1.68739e-283	4.25881e-279
RGMA	1.60772	0.275	0.102	2.23259e-102	5.63484e-98
HIST1H1C	1.60722	0.289	0.257	3.18463e-08	0.000803769
SPG21	1.60304	0.49	0.199	3.94102e-205	9.94674e-201
PPDPF	1.60098	0.911	0.795	0	0
SRPK2	1.59822	0.591	0.275	1.28835e-253	3.25168e-249
ERGIC3	1.5923	0.785	0.467	0	0
SIVA1	1.58829	0.689	0.382	9.379e-295	2.36717e-290
PHF10	1.58227	0.29	0.107	1.89513e-110	4.78312e-106
ISCU	1.58044	0.526	0.215	1.82891e-235	4.616e-231
BLOC1S1	1.5781	0.485	0.216	2.90687e-182	7.33666e-178
POLR2J3.1	1.57262	0.746	0.485	0	0
COPRS	1.56871	0.478	0.204	1.70337e-186	4.29913e-182
A1BG	1.56173	0.373	0.151	1.84247e-133	4.65021e-129
TOP1MT	1.56108	0.318	0.122	8.23664e-119	2.07885e-114
SRSF9	1.54322	0.854	0.562	0	0
IER2	1.53743	0.861	0.71	0	0
MAGEF1	1.53429	0.488	0.244	1.11082e-154	2.8036e-150
RHOB	1.53299	0.47	0.16	1.22089e-226	3.08141e-222
CDYL	1.5328	0.273	0.099	1.6795e-102	4.23889e-98
HIST1H2BG	1.53004	0.263	0.117	9.33796e-75	2.35681e-70
KMT2E	1.52239	0.72	0.433	0	0
COX6C	1.52051	0.943	0.868	0	0
UBE2S	1.51674	0.478	0.241	1.13049e-145	2.85324e-141
CUX1	1.51651	0.38	0.153	2.71511e-140	6.85267e-136
ZNF32	1.51188	0.343	0.137	2.14241e-121	5.40723e-117
BEX3	1.51104	0.515	0.265	1.86607e-156	4.70978e-152
MAPKAPK5-AS1	1.51006	0.328	0.137	5.10098e-108	1.28744e-103
PLA2G12A	1.50912	0.211	0.082	1.73548e-69	4.38017e-65
TOB1	1.50783	0.591	0.28	3.93288e-243	9.92621e-239
RPL13A	1.50681	0.994	0.997	0	0
NET1	1.49385	0.574	0.261	2.4086e-233	6.07906e-229
TENT5A	1.49124	0.277	0.101	1.62427e-104	4.0995e-100
LINC00667	1.48427	0.318	0.125	4.33787e-113	1.09484e-108
RAC3	1.4761	0.377	0.164	7.15586e-126	1.80607e-121
ARL16	1.46671	0.47	0.216	5.01894e-162	1.26673e-157
PFN2	1.46625	0.433	0.187	8.4257e-150	2.12656e-145
SPATC1L	1.46077	0.252	0.096	4.31396e-89	1.0888e-84
KLF4	1.45593	0.203	0.066	1.99687e-83	5.0399e-79
HSPB11	1.45582	0.337	0.151	4.18438e-101	1.0561e-96
EVL	1.45351	0.25	0.097	8.02175e-86	2.02461e-81
ZNF3	1.45074	0.278	0.118	5.5312e-86	1.39602e-81
FCGRT	1.45047	0.572	0.3	7.58852e-200	1.91527e-195
CASC3	1.44782	0.367	0.144	1.04908e-135	2.64778e-131
CCDC57	1.44362	0.381	0.17	2.68652e-126	6.7805e-122
SMARCD2	1.44148	0.379	0.171	4.91729e-120	1.24107e-115
ATP5MC2	1.43879	0.915	0.789	0	0
KIAA1324	1.43718	0.278	0.122	4.65473e-81	1.17481e-76
RAB30-AS1	1.43565	0.409	0.193	5.40517e-128	1.36421e-123
CTXN1	1.43165	0.317	0.13	2.19908e-105	5.55025e-101
PMVK	1.42932	0.408	0.193	7.95011e-122	2.00653e-117
ISOC2	1.42886	0.404	0.209	1.24275e-103	3.13656e-99
CTNNB1	1.42539	0.746	0.639	8.60762e-108	2.17248e-103
PEPD	1.42269	0.265	0.137	1.24698e-57	3.14726e-53
RPSA	1.42084	0.977	0.975	0	0
NOP53	1.41714	0.901	0.868	0	0
ARL3	1.41596	0.313	0.142	2.4764e-90	6.25017e-86
ZNF322	1.41541	0.27	0.115	1.51564e-81	3.82533e-77
CNPY2	1.415	0.66	0.341	6.81205e-263	1.71929e-258
AC004951.1	1.41115	0.216	0.095	2.57344e-60	6.4951e-56
BRI3	1.40776	0.69	0.431	2.9272e-250	7.38797e-246
HMG20B	1.40768	0.429	0.2	1.28991e-135	3.2556e-131
RNF130	1.40324	0.278	0.113	3.32147e-91	8.38307e-87
PSAP	1.40247	0.736	0.493	5.00152e-261	1.26233e-256
ARHGEF2	1.40124	0.251	0.104	1.62567e-76	4.10302e-72
LYRM4	1.39934	0.658	0.381	3.9816e-255	1.00492e-250
TSEN54	1.39855	0.201	0.075	6.96358e-70	1.75754e-65
PAK4	1.39836	0.202	0.082	4.89195e-62	1.23468e-57
ANAPC11	1.39817	0.865	0.664	0	0
LAPTM4B	1.39482	0.711	0.48	2.90178e-225	7.32379e-221
CBY1	1.39316	0.29	0.123	2.8199e-89	7.11715e-85
RPL38	1.38834	0.981	0.985	0	0
PSMG4	1.38822	0.472	0.225	2.23729e-153	5.64671e-149
SCMH1	1.38094	0.24	0.092	9.35265e-82	2.36051e-77
TFDP2	1.37859	0.418	0.198	1.1478e-127	2.89692e-123
ALKBH4	1.37836	0.206	0.084	4.65679e-63	1.17533e-58
PSIP1	1.37802	0.258	0.127	2.18348e-61	5.5109e-57
INTS6	1.37149	0.43	0.224	3.20635e-117	8.09251e-113
FAM89B	1.3686	0.213	0.091	1.95054e-60	4.92296e-56
SNHG8	1.36859	0.88	0.666	0	0
RNF5	1.36771	0.375	0.166	3.04659e-117	7.68929e-113
RPL7	1.36722	0.996	0.997	0	0
SLC35E3	1.36324	0.338	0.144	5.93139e-109	1.49702e-104
NCBP2-AS2	1.3629	0.492	0.239	7.12756e-154	1.79892e-149
RBM23	1.35646	0.285	0.105	1.47297e-104	3.71763e-100
HDDC2	1.35135	0.578	0.322	4.71883e-179	1.19099e-174
ING4	1.35132	0.261	0.115	4.83491e-73	1.22028e-68
HNRNPA1P48	1.35127	0.301	0.1	1.06746e-125	2.69417e-121
CCNG2	1.34898	0.335	0.137	2.00172e-114	5.05214e-110
TBL1X	1.34823	0.276	0.121	4.85012e-80	1.22412e-75
SLC25A29	1.348	0.221	0.092	3.05725e-65	7.7162e-61
EHMT2	1.34443	0.218	0.096	3.95005e-60	9.96953e-56
ARMC10	1.34265	0.53	0.264	5.37042e-171	1.35544e-166
TARBP1	1.34118	0.256	0.105	4.36901e-80	1.1027e-75
RCN2	1.33881	0.604	0.325	2.23687e-196	5.64563e-192
RNF138	1.33828	0.223	0.084	2.17191e-76	5.48169e-72
MRPL24	1.33607	0.348	0.163	4.36526e-96	1.10175e-91
OXR1	1.33594	0.317	0.143	7.59441e-91	1.91675e-86
HCG11	1.33532	0.201	0.081	3.36164e-61	8.48444e-57
RABL2B	1.33401	0.227	0.094	2.54128e-68	6.41394e-64
CYHR1	1.33273	0.331	0.153	5.22248e-91	1.3181e-86
TRAPPC6A	1.32817	0.37	0.185	5.33715e-96	1.34704e-91
DPH5	1.32515	0.222	0.082	5.56475e-79	1.40449e-74
FAM162A	1.32495	0.402	0.213	1.32444e-95	3.34274e-91
DECR1	1.32462	0.305	0.15	2.05623e-74	5.18973e-70
FSCN1	1.32359	0.482	0.233	4.94133e-148	1.24714e-143
PHGDH	1.32288	0.418	0.258	3.82322e-71	9.64943e-67
PRKX	1.32154	0.491	0.253	2.065e-142	5.21185e-138
JUNB	1.31968	0.764	0.683	3.63271e-153	9.1686e-149
H1F0	1.31537	0.644	0.389	1.60703e-197	4.056e-193
WDR60	1.30998	0.273	0.115	1.28329e-82	3.23888e-78
CLEC11A	1.30941	0.248	0.108	1.69562e-70	4.27957e-66
MYO10	1.30909	0.336	0.159	1.45666e-90	3.67647e-86
MXI1	1.30595	0.32	0.143	8.17039e-93	2.06213e-88
MSRB2	1.30035	0.307	0.157	2.25876e-69	5.70088e-65
TMEM69	1.3003	0.241	0.095	6.92531e-79	1.74788e-74
FTL	1.29545	0.984	0.945	0	0
RPLP1	1.29201	1	0.999	0	0
SUDS3	1.28906	0.599	0.348	1.49135e-184	3.76402e-180
TUSC1	1.28874	0.234	0.109	1.30842e-58	3.30231e-54
TMEM219	1.28834	0.618	0.384	1.30967e-167	3.30547e-163
UBTF	1.28429	0.241	0.109	6.03803e-63	1.52394e-58
SCP2	1.27859	0.542	0.298	1.24365e-149	3.13885e-145
NDUFAF8	1.273	0.732	0.484	2.76104e-252	6.9686e-248
GMCL1	1.27133	0.274	0.121	1.25289e-75	3.16218e-71
HEXIM1	1.26991	0.274	0.127	4.22411e-72	1.06612e-67
BSDC1	1.26986	0.49	0.252	5.93513e-141	1.49797e-136
TNRC6B	1.26941	0.571	0.33	3.62674e-156	9.15352e-152
AP1S1	1.26797	0.592	0.342	3.08921e-175	7.79686e-171
NOM1	1.26722	0.237	0.097	2.81893e-73	7.11469e-69
FZD1	1.26629	0.203	0.083	3.5385e-61	8.93083e-57
CCDC115	1.26571	0.224	0.093	1.04035e-66	2.62574e-62
TBC1D7	1.26568	0.215	0.107	3.10773e-47	7.84361e-43
POP7	1.26465	0.509	0.266	1.36546e-144	3.44629e-140
ECHDC3	1.26183	0.243	0.101	1.30251e-72	3.2874e-68
RAD51C	1.25722	0.216	0.098	9.45474e-55	2.38628e-50
COMMD3	1.25721	0.536	0.297	1.40258e-143	3.53997e-139
HDHD5	1.25485	0.328	0.142	9.65995e-100	2.43808e-95
BTG1	1.2453	0.916	0.789	0	0
RAB40B	1.2426	0.334	0.157	1.31633e-88	3.32229e-84
OSBPL1A	1.24164	0.393	0.203	1.64371e-98	4.14856e-94
ECI2	1.24128	0.202	0.093	2.08583e-49	5.26443e-45
ID1	1.23669	0.27	0.108	5.96672e-86	1.50594e-81
COMMD6	1.23618	0.925	0.85	0	0
LSM4	1.23517	0.671	0.439	1.01945e-176	2.573e-172
PNKD	1.23405	0.45	0.243	7.53939e-108	1.90287e-103
COX11	1.23399	0.258	0.105	5.21281e-80	1.31566e-75
HDAC5	1.23383	0.267	0.115	5.6189e-76	1.41815e-71
AIF1L	1.23332	0.366	0.182	6.20182e-94	1.56528e-89
NOTCH3	1.23063	0.225	0.105	3.7976e-56	9.58477e-52
TMEM134	1.22892	0.458	0.242	7.75302e-115	1.95678e-110
MSI2	1.22888	0.364	0.173	9.68373e-100	2.44408e-95
NARF	1.22578	0.244	0.118	4.98439e-57	1.25801e-52
INO80C	1.22358	0.252	0.11	7.44911e-71	1.88008e-66
PPIH	1.22317	0.254	0.125	2.15599e-57	5.44151e-53
NOL4L	1.21952	0.207	0.09	4.16303e-56	1.05071e-51
YEATS4	1.21816	0.299	0.143	1.09032e-75	2.75185e-71
FAM210B	1.21762	0.48	0.26	2.20226e-124	5.55829e-120
EPHB4	1.21491	0.209	0.082	2.28744e-66	5.77326e-62
CERS2	1.21289	0.24	0.095	1.07571e-76	2.71498e-72
NDUFB5	1.20785	0.389	0.302	1.9982e-26	5.04326e-22
SLC39A4	1.20269	0.38	0.198	3.58278e-87	9.04258e-83
ARFGEF3	1.20223	0.21	0.085	1.02286e-63	2.58159e-59
SMIM19	1.20193	0.336	0.163	1.50904e-83	3.80867e-79
NSUN6	1.19815	0.279	0.128	1.47384e-73	3.71981e-69
RPS6	1.19408	0.996	0.997	0	0
FHIT	1.1936	0.252	0.122	3.81597e-59	9.63113e-55
OXLD1	1.19326	0.365	0.186	1.70446e-87	4.30189e-83
ZNRD1	1.19015	0.297	0.144	2.08483e-71	5.26191e-67
CRELD2	1.18957	0.325	0.166	6.9111e-75	1.74429e-70
PEBP1	1.18937	0.911	0.806	0	0
ATP5PO	1.18929	0.823	0.649	1.0586e-266	2.67179e-262
C1orf35	1.18922	0.398	0.199	2.49103e-101	6.28711e-97
RITA1	1.18647	0.201	0.091	8.2837e-51	2.09072e-46
MTERF2	1.1857	0.225	0.107	1.02305e-52	2.58206e-48
C1orf43	1.18511	0.614	0.374	1.26806e-167	3.20045e-163
SMDT1	1.18319	0.714	0.511	1.92902e-212	4.86865e-208
AHI1	1.17774	0.381	0.185	6.27731e-100	1.58433e-95
FAM213A	1.17637	0.511	0.283	1.72555e-128	4.35511e-124
LMO4	1.17353	0.726	0.511	9.88281e-185	2.49432e-180
C12orf73	1.17207	0.216	0.1	1.05996e-52	2.67523e-48
HINT2	1.17009	0.314	0.171	5.00387e-60	1.26293e-55
CSTF3	1.16976	0.358	0.165	1.93081e-98	4.87316e-94
PRCP	1.16728	0.266	0.127	3.31981e-65	8.37887e-61
SNAP47	1.16206	0.324	0.164	4.15326e-75	1.04824e-70
IMMP1L	1.16056	0.248	0.125	5.34974e-53	1.35022e-48
TSTD1	1.15782	0.691	0.505	3.23596e-146	8.16724e-142
CHCHD7	1.15557	0.302	0.147	3.21382e-72	8.11137e-68
LSM8	1.15387	0.579	0.336	1.36464e-151	3.44422e-147
MUC20-OT1	1.15372	0.473	0.246	7.11539e-124	1.79585e-119
FAHD2A	1.15334	0.224	0.11	1.1498e-49	2.90199e-45
C15orf61	1.15318	0.387	0.191	1.01096e-98	2.55157e-94
COA5	1.15298	0.245	0.136	1.32504e-42	3.34428e-38
HNRNPA1	1.15077	0.939	0.93	0	0
ZNF652	1.1483	0.324	0.165	1.45825e-74	3.68048e-70
KAT6B	1.14746	0.217	0.103	9.07289e-51	2.28991e-46
UQCRB	1.14513	0.951	0.904	0	0
ANAPC15	1.14478	0.297	0.15	4.30387e-66	1.08625e-61
SCCPDH	1.14188	0.213	0.107	5.45729e-44	1.37737e-39
ZHX1	1.14136	0.267	0.118	5.73806e-73	1.44823e-68
ETFB	1.13858	0.522	0.365	3.48015e-78	8.78356e-74
LRRC61	1.13787	0.21	0.1	2.32273e-48	5.86233e-44
MTMR4	1.13503	0.204	0.098	7.82067e-47	1.97386e-42
TMEM101	1.13488	0.313	0.149	2.99203e-77	7.55158e-73
PCF11	1.13482	0.375	0.184	3.29417e-94	8.31417e-90
CSKMT	1.13439	0.225	0.077	1.19226e-83	3.00914e-79
AKR1A1	1.13419	0.607	0.391	5.96122e-137	1.50455e-132
CDK4	1.13304	0.538	0.318	6.34515e-122	1.60145e-117
RCAN3	1.12867	0.431	0.226	7.14935e-105	1.80442e-100
DNAJC9	1.12149	0.207	0.108	4.06449e-40	1.02584e-35
SWI5	1.12098	0.262	0.144	8.3404e-46	2.10503e-41
SMIM30	1.11875	0.483	0.259	1.2366e-118	3.12105e-114
CPSF4	1.11872	0.202	0.094	5.4323e-48	1.37106e-43
C1orf123	1.11865	0.272	0.149	4.14763e-49	1.04682e-44
PPP1R35	1.1172	0.395	0.221	2.5701e-80	6.48667e-76
PRKRIP1	1.11704	0.25	0.124	2.36648e-55	5.97276e-51
RPL35A	1.1162	0.995	0.996	0	0
QPCT	1.11568	0.24	0.131	2.44976e-43	6.18295e-39
CMTM8	1.115	0.362	0.187	6.78601e-83	1.71272e-78
CFAP36	1.11372	0.297	0.152	5.0047e-64	1.26314e-59
SNF8	1.11347	0.614	0.386	5.75017e-154	1.45129e-149
RPIA	1.11325	0.327	0.15	1.84615e-87	4.65951e-83
H3F3A	1.11072	0.978	0.968	0	0
MYADM	1.11059	0.362	0.149	5.9854e-122	1.51065e-117
EPB41L2	1.11021	0.213	0.103	8.98984e-48	2.26894e-43
ABT1	1.10842	0.349	0.152	3.00069e-103	7.57345e-99
C1orf21	1.10785	0.302	0.157	2.07026e-64	5.22512e-60
VPS72	1.10716	0.298	0.148	3.46032e-68	8.73351e-64
MRGBP	1.10501	0.205	0.108	4.97903e-38	1.25666e-33
KLHDC10	1.10364	0.255	0.121	4.35425e-61	1.09897e-56
GRN	1.10305	0.469	0.298	1.07618e-82	2.71617e-78
AFAP1	1.10002	0.205	0.094	1.5982e-50	4.0337e-46
TMX4	1.09973	0.23	0.114	1.78376e-49	4.50203e-45
ECHDC2	1.09877	0.381	0.206	5.50661e-81	1.38981e-76
HDAC1	1.09859	0.414	0.233	2.0226e-84	5.10483e-80
RBP1	1.09836	0.257	0.177	3.96268e-22	1.00014e-17
EBPL	1.09527	0.679	0.441	3.95326e-187	9.97762e-183
EVA1A	1.09337	0.25	0.128	4.54705e-51	1.14763e-46
R3HDM2	1.08581	0.309	0.16	5.10681e-66	1.28891e-61
LLGL2	1.08511	0.364	0.208	6.66658e-67	1.68258e-62
OGFOD3	1.08014	0.208	0.107	6.01458e-41	1.51802e-36
ANAPC16	1.0775	0.764	0.568	2.22998e-208	5.62824e-204
SH3RF1	1.07742	0.281	0.139	6.2846e-63	1.58617e-58
RPP25	1.07644	0.235	0.113	2.29181e-53	5.78431e-49
YBEY	1.07276	0.277	0.151	6.93438e-52	1.75017e-47
RAB4A	1.06847	0.495	0.3	6.96851e-98	1.75878e-93
MYL6B	1.06524	0.45	0.279	2.73254e-77	6.89665e-73
CHRAC1	1.0631	0.207	0.104	4.39112e-43	1.10828e-38
SVIP	1.06205	0.288	0.155	3.48143e-54	8.78677e-50
SNRNP25	1.06082	0.206	0.121	4.78741e-29	1.2083e-24
CENPX	1.05796	0.622	0.405	1.42635e-126	3.59995e-122
MRPL55	1.05748	0.559	0.353	4.10603e-112	1.03632e-107
ALKBH2	1.05745	0.36	0.18	3.92184e-85	9.89832e-81
CWF19L2	1.05741	0.234	0.114	1.13941e-51	2.87577e-47
DBI	1.0565	0.902	0.8	2.19157e-175	5.53131e-171
CETN2	1.05278	0.386	0.206	2.79975e-82	7.06629e-78
DNMT3A	1.05226	0.216	0.106	3.95017e-47	9.96983e-43
NKIRAS2	1.05105	0.316	0.162	1.85515e-68	4.68222e-64
C9orf16	1.04675	0.803	0.627	7.07401e-248	1.78541e-243
MT1F	1.04606	0.233	0.122	9.33771e-45	2.35674e-40
CCSER2	1.045	0.313	0.181	1.21832e-51	3.07491e-47
APIP	1.04419	0.222	0.11	3.82246e-47	9.64751e-43
RPL19	1.0392	0.992	0.996	0	0
CARMIL1	1.03851	0.241	0.13	3.16762e-44	7.99475e-40
AARSD1	1.03499	0.213	0.093	1.22209e-57	3.08442e-53
GMDS	1.0279	0.661	0.495	3.04158e-125	7.67664e-121
NDRG2	1.0242	0.768	0.519	7.32653e-217	1.84914e-212
EXOSC5	1.02272	0.33	0.176	3.11763e-67	7.8686e-63
COMT	1.022	0.543	0.346	4.31366e-99	1.08872e-94
NDUFB3	1.01953	0.438	0.277	3.64511e-69	9.19989e-65
CRIP2	1.01811	0.283	0.147	9.7418e-56	2.45873e-51
DMAC1	1.01665	0.489	0.323	3.87939e-73	9.7912e-69
GLRX5	1.01637	0.473	0.297	1.62817e-80	4.10933e-76
GNPTAB	1.01232	0.221	0.118	1.99636e-40	5.03862e-36
ZNF83	1.01217	0.348	0.188	2.88578e-70	7.28342e-66
SOD1	1.01095	0.811	0.662	4.04385e-149	1.02063e-144
WRB	1.00942	0.296	0.162	1.44243e-53	3.64054e-49
RBBP4	1.00778	0.596	0.379	1.37751e-123	3.47669e-119
IGSF8	1.00723	0.204	0.117	3.09951e-31	7.82286e-27
BRK1	1.00406	0.866	0.742	1.32655e-260	3.34807e-256
BCL7A	1.00311	0.266	0.14	2.29458e-51	5.79129e-47
HSBP1L1	1.00143	0.489	0.318	7.22884e-81	1.82449e-76
NT5DC2	1.0009	0.332	0.197	1.11828e-51	2.82242e-47
