## Supplemental Table 5 for "Single-cell analyses reveal a simple multi-gene transcriptomic signature with predictive power in prognosis and therapy effectiveness in triple-negative breast cancer"

### Sheet: Table S5
Population (CIBERSORTx score)	Hazard-Ratio (high group)	p-value
FIB.myCAF	4.00475	0.0238769
Mono.aty	3.55397	0.0865942
ED	2.7967	0.0280483
TNBC.STEMlike	2.64044	0.0187185
FIB.adi	2.27924	0.0752632
TNBC.MESlike-IFN	2.17193	0.0661217
TAM	2.16077	0.0829421
TCD4.LTB	2.15823	0.102225
Mono.cla	2.10554	0.0716915
PC.IGHA	1.9518	0.154372
FIB.peri	1.88369	0.133533
TNBC.LPlike	1.84734	0.133748
TNBC.hypoxia-inf	1.74808	0.162235
TCD4.IL7R	0.717828	0.596157
TCD4.CXCL13	0.686406	0.611262
Mast	0.657138	0.568197
DC.pla	0.593903	0.21898
PC.IGHV	0.561788	0.172607
FIB.hypoxia	0.51223	0.112663
DC.CD1A	0.49243	0.126815
PC.MZB1	0.470908	0.167246
Granulocyte	0.36974	0.0118348
DC.LAMP3	0.303919	0.00365933
TCD8.NKT	0.297405	0.0994307
Bcell	0.279968	0.0381296
DC.CD1C	0.244134	0.166846
TCD8.eff	0.227619	0.0160729
PC.IGLC	1.26797e-08	0.997075
