## Supplemental Table 6 for "Single-cell analyses reveal a simple multi-gene transcriptomic signature with predictive power in prognosis and therapy effectiveness in triple-negative breast cancer"

### Sheet: Table S6
	Primary average	Metastasis average	log2FC(Metastasis/Primary)	p-value (Metastasis/Primary)
DC.CD1A	0	0.107138	6.75673	0.280477
FIB.peri	0.0531203	0.624999	3.53192	0.102106
TNBC.STEMlike	0.588737	5.02082	3.09006	0.00225306
NK	0	0.00451608	2.46364	0.472314
FIB.hypoxia	0.873422	4.32467	2.30652	0.0305358
Mast	0	0.00194923	1.56034	0.390918
TCD4.IL7R	0.883928	2.26477	1.35637	0.00290453
Mono.cla	2.10176	4.65107	1.14559	0.073783
TNBC.MESlike-IFN	13.8703	28.3361	1.03059	0.000429109
Mono.aty	1.91481	2.55377	0.415242	0.667695
TNBC.LPlike	11.4084	13.9838	0.293633	0.216771
ED	11.9566	13.5827	0.183949	0.195871
TNBC.hypoxia-inf	4.79336	5.07796	0.0831949	0.818872
TAM	15.179	15.0105	-0.0161032	0.926488
FIB.myCAF	31.3748	29.0268	-0.112217	0.597255
Granulocyte	1.94043	1.69833	-0.192148	0.65234
DC.pla	2.93264	2.38125	-0.300372	0.0937609
DC.CD1C	2.33462	1.83062	-0.350681	0.273933
TCD4.LTB	4.64755	3.4009	-0.45044	0.0730325
PC.IGHA	0.521029	0.35249	-0.56246	0.235565
FIB.adi	4.88599	3.01284	-0.69734	0.0555988
PC.IGHV	0.841047	0.499128	-0.751603	0.191359
DC.LAMP3	2.85425	1.58812	-0.845384	0.000127101
PC.MZB1	2.16603	1.18439	-0.870357	0.130328
TCD8.NKT	0.0904473	0.0477347	-0.907989	0.282139
PC.IGLC	3.51401	1.77205	-0.987292	0.0162362
TCD4.reg	0.0222045	0.0101311	-1.05981	0.209003
TCD4.CXCL13	0.235899	0.110418	-1.08829	0.0399491
Bcell	6.15173	2.80923	-1.13054	3.18194e-07
TCD8.eff	0.266279	0.102684	-1.36616	0.0160038
Mono.int	0.0201274	0.00696719	-1.40697	0.17167
