## Supplemental Table 7 for "Single-cell analyses reveal a simple multi-gene transcriptomic signature with predictive power in prognosis and therapy effectiveness in triple-negative breast cancer"

### Sheet: Table S7
	Sensistive average	Resistant average	log2FC(Resistant/Sensitive)	p-value (Resistant/Sensitive)
TCD4.reg	0.0135255	0.0531391	1.96618	0.207657
Granulocyte	0.415487	1.1931	1.52161	0.0301365
FIB.adi	1.31637	3.7642	1.51571	0.00560551
PC.IGHA	0.172431	0.356733	1.04839	0.110043
TCD8.eff	1.03797	1.66955	0.68564	0.0268835
DC.CD1A	0.175186	0.275918	0.655055	0.433943
TNBC.hypoxia-inf	1.48732	2.08564	0.487741	0.290825
FIB.hypoxia	0.320239	0.42516	0.408748	0.659465
FIB.myCAF	24.6205	28.2684	0.19933	0.36775
Mono.cla	0.78277	0.896339	0.195433	0.747808
Bcell	3.74796	4.26554	0.186616	0.544316
TAM	10.5703	11.5038	0.122099	0.411223
DC.CD1C	3.72873	3.98363	0.0953945	0.726408
ED	7.31416	7.74167	0.0819524	0.549447
TCD4.LTB	2.68278	2.71536	0.0174132	0.944635
DC.pla	3.50255	3.30004	-0.0859163	0.568539
TNBC.LPlike	9.91943	9.31906	-0.0900715	0.749127
DC.LAMP3	3.11847	2.7998	-0.15551	0.486015
TNBC.STEMlike	1.9012	1.69241	-0.167816	0.793171
PC.MZB1	0.833292	0.722624	-0.20555	0.832218
TCD8.NKT	0.299659	0.234532	-0.353402	0.631947
TNBC.MESlike-IFN	19.8658	15.3821	-0.369027	0.101067
PC.IGHV	3.61495	2.51541	-0.523168	0.321286
Mono.aty	4.4439	2.88622	-0.622627	0.197565
TCD4.IL7R	0.637639	0.298952	-1.09257	0.218858
PC.IGLC	2.19688	0.974568	-1.17254	0.124725
FIB.peri	0.24823	0.0636065	-1.96274	0.408152
TCD4.CXCL13	0.347924	0.0284535	-3.60745	0.129321
NK	0.0283924	0	-8.15443	0.294995
Mono.int	0.0742398	0	-9.53799	0.290439
