## Supplemental Table 8 for "Single-cell analyses reveal a simple multi-gene transcriptomic signature with predictive power in prognosis and therapy effectiveness in triple-negative breast cancer"

### Sheet: Table S8
	Sensistive average	Resistant average	log2FC(Resistant/Sensitive)	p-value (Resistant/Sensitive)
TAM	<0,001	<0,001	12.171	0.172
TCD4.IL7R	0.001	0.002	1.811	0.3
Mast	<0,001	<0,001	1.521	0.401
Granulocyte	0.024	0.065	1.417	0.044
FIB.myCAF	0.311	0.583	0.907	0.006
ED	0.004	0.006	0.685	0.609
TNBC.STEMlike	0.264	0.399	0.598	0.243
PC.IGHA	0.108	0.14	0.373	0.319
FIB.peri	0.042	0.054	0.345	0.533
Mono.cla	0.116	0.13	0.164	0.725
DC.CD1A	0.12	0.127	0.092	0.813
DC.LAMP3	0.035	0.037	0.076	0.917
TNBC.LPlike	0.87	0.882	0.02	0.944
TNBC.hypoxia-inf	0	0	0	1
TCD4.reg	0.003	0.003	-0.02	0.989
TCD4.CXCL13	0.026	0.025	-0.055	0.965
TNBC.MESlike-IFN	0.928	0.887	-0.066	0.789
PC.IGHV	0.479	0.428	-0.162	0.452
TNBC.inf	0.127	0.111	-0.194	0.783
TNBC.hypoxia-inf	0.127	0.111	-0.194	0.783
DC.CD1C	0.006	0.006	-0.205	0.915
NK	0.012	0.01	-0.333	0.616
TCD4.LTB	0.245	0.173	-0.505	0.025
Mono.aty	0.717	0.502	-0.515	0.008
PC.MZB1	0.701	0.48	-0.546	0.067
FIB.adi	0.019	0.013	-0.569	0.646
FIB.hypoxia	0.015	0.009	-0.751	0.614
TCD8.eff	0.093	0.035	-1.414	0.126
TCD8.NKT	0.025	0.009	-1.51	0.315
DC.pla	0.001	0	-12.639	0.359
Mono.int	0.017	0	-17.339	0.306
